# Characterization of bacterial intrinsic transcription terminators identified with TERMITe – a novel method for comprehensive analysis of Term-seq data

**DOI:** 10.1101/2024.05.16.594410

**Authors:** Jan Grzegorz Kosiński, Sandeepani Ranaweera, Agnieszka Chełkowska-Pauszek, Mikhail Kashlev, Paul Babitzke, Marek Żywicki

## Abstract

In recent years, Term-seq became a standard experimental approach for high-throughput identification of 3’ ends of bacterial transcripts. It was widely adopted to study transcription termination events and 3’ maturation of bacterial RNAs. Despite widespread utilization, a universal bioinformatics toolkit for comprehensive analysis of Term-seq sequencing data is still lacking. Here, we describe *TERMITe*, a novel method for the identification of stable 3’ RNA ends based on bacterial Term-seq data. *TERMITe* works with data obtained from both currently available Term-seq protocols and provides robust identification of the 3’ RNA termini. Unique features of *TERMITe* include the calculation of the transcription termination efficiency using matched RNA-seq data and the comprehensive annotation of the identified 3’ RNA ends, allowing functional analysis of the results. We have applied *TERMITe* to the comparative analysis of experimentally validated intrinsic terminators spanning different species across the bacterial domain of life, revealing substantial differences in their sequence and secondary structure. We also provide a complete atlas of experimentally validated intrinsic transcription termination sites for 13 bacterial species, including *Escherichia coli, Bacillus subtilis, Listeria monocytogenes, Enterococcus faecalis, Synechocystis sp*., *Streptomyces clavuligerus, Streptomyces griseus, Streptomyces coelicolor, Streptomyces avermitilis, Streptomyces lividans, Streptomyces tsukubaensis, Streptomyces venezuelae*, and *Zymomonas mobilis*.
