## Supplementary Table 1 for "Characterization of bacterial intrinsic transcription terminators identified with TERMITe – a novel method for comprehensive analysis of Term-seq data"

### Sheet: Term-seq Datasets
Supplementary Table 1. Description of Term-seq datasets used in the study.
NCBI BioProject Accession	Organism	Abbreviation used in this study	Reference	NCBI SRA Accession list	Term-seq protocol used for sample preparation	Sample description	Reference genome and source of gene annotations	TERMITe `--min-upstream` parameter setting
PRJNA792588	Bacillus subtilis	Bacillus subtilis (a)	Chabbra et al. 2022	SRR17335818 (PNPase point mutant), SRR17335819 (PNPase point mutant), SRR17335820 (PNPase point mutant), SRR17335821 (CshA deletion mutant), SRR17335822 (CshA deletion mutant), SRR17335823 (CshA deletion mutant), SRR17335824 (PNPase deletion mutant), SRR17335825 (PNPase deletion mutant), SRR17335826 (PNPase deletion mutant), SRR17335827 (WT), SRR17335828 (WT), SRR17335829 (WT)	Mondal et al. 2016	PNPase point mutant, CshA deletion mutant, PNPase deletion mutant, Wild type (WT)	Bacillus subtilis subsp. subtilis str. 168 (GCA_000009045); ASM904v1; Ensembl Genomes 54	1.79
PRJNA646522	Bacillus subtilis	Bacillus subtilis (b)	Mandell et al. 2021	SRR12232100 (dAdG), SRR12232099 (dG), SRR12232098 (dA), SRR12232097 (WT), SRR12232096 (dAdG), SRR12232095 (dG), SRR12232094 (dA), SRR12232093 (WT)	Mondal et al. 2016	dAdG - NusA depletion and delta NusG strain dA - NusA depletion strain dG - delta NusG strain WT - Wild Type	Bacillus subtilis subsp. subtilis str. 168 (GCA_000009045); ASM904v1; Ensembl Genomes 54	12.22
PRJEB12568	Bacillus subtilis	Bacillus subtilis (c)	Dar et al. 2016	ERR1248362 (LB), ERR1248363 (LB), ERR1248370 (Ctrl), ERR1248371 (Ctrl), ERR1248392 (Ba), ERR1248391 (Ba), ERR1248390 (Ba), ERR1248389 (Ap), ERR1248388 (Ap), ERR1248387 (Ap), ERR1248386 (Of), ERR1248385 (Of), ERR1248384 (Of), ERR1248383 (Km), ERR1248382 (Km), ERR1248381 (Km), ERR1248380 (Em), ERR1248379 (Em), ERR1248378 (Em), ERR1248377 (Cm), ERR1248376 (Cm), ERR1248375 (Cm), ERR1248374 (Lm), ERR1…	Dar et al. 2016	LB - culture supplemented with LB media for 15 min before harvesting and RNA extraction Ctrl - culture supplemented with LB media for 15 min before harvesting and RNA extraction Lm - culture supplemented with Lincomycin (Lm) 0.5 µg/ml for 15 min before harvesting and RNA extraction Cm - culture supplemented with Chloramphenicol (Cm) 0.2 µg/ml for 15 min before harvesting and RNA extraction Em - c…	Bacillus subtilis subsp. subtilis str. 168 (GCA_000009045); ASM904v1; Ensembl Genomes 54	N/A
PRJNA278818	Bacillus subtilis	Bacillus subtilis (d)	Mondal et al. 2016	SRR1918928 (Plus_NusA), SRR1918929 (Plus_NusA), SRR1918930 (Plus_NusA), SRR1918931 (Plus_NusA), SRR1918932 (Plus_NusA), SRR1918933 (Plus_NusA), SRR1918934 (No_NusA), SRR1918935 (No_NusA), SRR1918936 (No_NusA), SRR1918937 (No_NusA), SRR1918938 (No_NusA), SRR1918939 (No_NusA)	Mondal et al. 2016	No_NusA - NusA depletion strain Plus_NusA - Wild type strain	Bacillus subtilis subsp. subtilis str. 168 (GCA_000009045); ASM904v1; Ensembl Genomes 54	10.17
PRJEB12568	Enterococcus faecalis	Enterococcus faecalis	Dar et al. 2016	ERR1248401 (Ctrl), ERR1248402 (Ctrl), ERR1248403 (Ctrl), ERR1248409 (Lm), ERR1248410 (Lm), ERR1248411 (Lm), ERR1248412 (Cm), ERR1248413 (Cm), ERR1248414 (Cm), ERR1248415 (Em), ERR1248416 (Em), ERR1248417 (Em), ERR1248418 (Km), ERR1248419 (Km), ERR1248420 (Km), ERR1248421 (Of), ERR1248422 (Of), ERR1248423 (Of), ERR1248424 (Ap), ERR1248425 (Ap), ERR1248426 (Ba), ERR1248427 (Ba), ERR1248428 (Ba)	Dar et al. 2016	Ctrl - culture supplemented with control media for 15 min before harvesting and RNA extraction Lm - culture supplemented with Lincomycin (Lm) 2 µg/ml for 15 min before harvesting and RNA extraction Cm - culture supplemented with Chloramphenicol (Cm) 0.4 µg/ml for 15 min before harvesting and RNA extraction Em - culture supplemented with Erythromycin (Em) 0.5 µg/ml for 15 min before harvesting and…	Enterococcus faecalis ATCC 29212 (firmicutes) (GCF_000742975.1); ASM74297v1; RefSeq	N/A
PRJNA906280	Escherichia coli	Escherichia coli (a)	this study	SRR22439142 (WT), SRR22439141 (WT), SRR22439140 (WT)	Mondal et al. 2016	WT - Wild type	Escherichia coli str. K-12 substr. MG1655 str. K12 (GCA_000005845); ASM584v2; Ensembl Genomes 54	6.5
PRJEB36932	Escherichia coli	Escherichia coli (b)	Choe et al. 2022	ERR8194523 (WT), ERR8194522 (WT), ERR8194521 (WT)	Dar et al. 2016	WT - Wild type	Escherichia coli str. K-12 substr. MG1655 str. K12 (GCA_000005845); ASM584v2; Ensembl Genomes 54	N/A
PRJEB12568	Listeria monocytogenes	Listeria monocytogenes	Dar et al. 2016	ERR1248436 (Ctrl), ERR1248437 (Ctrl), ERR1248438 (Ctrl), ERR1248440 (Lm), ERR1248441 (Lm), ERR1248442 (Lm), ERR1248443 (Cm), ERR1248444 (Cm), ERR1248445 (Cm), ERR1248446 (Em), ERR1248447 (Em), ERR1248448 (Em), ERR1248449 (Km), ERR1248450 (Km), ERR1248451 (Km), ERR1248452 (Of), ERR1248453 (Of), ERR1248454 (Of), ERR1248455 (Ap), ERR1248456 (Ap), ERR1248457 (Ap), ERR1248458 (Ba), ERR1248459 (Ba), ER…	Dar et al. 2016	Ctrl - culture supplemented with control media for 15 min before harvesting and RNA extraction Lm - culture supplemented with Lincomycin (Lm) 0.25 µg/ml for 15 min before harvesting and RNA extraction Cm - culture supplemented with Chloramphenicol (Cm) 0.4 µg/ml for 15 min before harvesting and RNA extraction Em - culture supplemented with Erythromycin (Em) 0.03125 µg/ml for 15 min before harvest…	Listeria monocytogenes EGD-e (GCA_000196035); ASM19603v1; Ensembl Genomes 54	N/A
PRJNA486172	Streptomyces avermitilis	Streptomyces avermitilis	Lee et al. 2020	SRR7698516 (WT), SRR7698517 (WT)	Dar et al. 2016	WT - Wild type (RNA mixed from E, T, S, L, M time points - see RNA-seq)	Streptomyces avermitilis MA-4680 = NBRC 14893 (high G+C Gram-positive bacteria) (GCF_000009765.2); ASM976v2; RefSeq	N/A
PRJNA575515	Streptomyces clavuligerus	Streptomyces clavuligerus	Hwang et al. 2021	SRR10217467 (WT), SRR10217466 (WT)	Dar et al. 2016	WT - Wild type	Streptomyces clavuligerus (high G+C Gram-positive bacteria) (GCF_005519465.1); ASM551946v1; RefSeq	N/A
PRJEB40918	Streptomyces coelicolor	Streptomyces coelicolor	Lee et al. 2020	ERR4704305 (WT), ERR4704306 (WT)	Dar et al. 2016	WT - Wild type	Streptomyces coelicolor A3(2) (high G+C Gram-positive bacteria) (GCA_000203835.1); ASM20383v1; GenBank	N/A
PRJEB40918	Streptomyces griseus	Streptomyces griseus	Hwang et al. 2022	ERR4704303 (WT), ERR4704304 (WT)	Dar et al. 2016	WT - Wild type (RNA mixed from E, T, S, L time points - see RNA-seq)	Streptomyces griseus subsp. griseus NBRC 13350 (high G+C Gram-positive bacteria) (GCF_000010605.1); ASM1060v1; RefSeq	N/A
PRJEB31507	Streptomyces lividans	Streptomyces lividans	Lee et al. 2020	ERR3185161 (WT), ERR3185162 (WT)	Dar et al. 2016	WT - Wild type (RNA mixed from E, T, S, L, M time points - see RNA-seq)	Streptomyces lividans TK24 (high G+C Gram-positive bacteria) (GCF_000739105.1); ASM73910v1; RefSeq	N/A
PRJEB36379	Streptomyces tsukubaensis NBRC108819	Streptomyces tsukubaensis	Lee et al. 2020	ERR3836536 (WT), ERR3836535 (WT)	Dar et al. 2016	WT - Wild type	Streptomyces tsukubensis (high G+C Gram-positive bacteria) (GCF_003932715.1); ASM393271v1; RefSeq	N/A
PRJEB36379	Streptomyces venezuelae ATCC15439	Streptomyces venezuelae	Lee et al. 2020	ERR3836534 (WT), ERR3836533 (WT)	Dar et al. 2016	WT - Wild type	Streptomyces gardneri (high G+C Gram-positive bacteria) (GCF_015710995.1); ASM1571099v1; RefSeq	N/A
PRJNA666973	Synechocystis sp.	Synechocystis sp.	Cho et al. 2021	SRR12763770 (WT), SRR12763771 (WT)	Dar et al. 2016	WT - wild type, early exponential phase	Synechocystis sp. PCC 6803 (cyanobacteria) (GCF_000009725.1); ASM972v1; RefSeq	N/A
PRJNA587699	Zymomonas mobilis	Zymomonas mobilis	Vera et al. 2020	SRR10400939 (1), SRR10400940 (1), SRR10400941 (1), SRR10400942 (2), SRR10400943 (2), SRR10400944 (2), SRR10400945 (3), SRR10400946 (3), SRR10400947 (3), SRR10400948 (4), SRR10400949 (4), SRR10400950 (4), SRR10400951 (4), SRR10400952 (5), SRR10400953 (5), SRR10400954 (5), SRR10400955 (6), SRR10400956 (6), SRR10400957 (6)	Dar et al. 2016	1 - MMG Anaer mid-Glucose 2 - MMG Anaer Stationary 3 - RMG Aero mid-Glucose 4 - RMG Aero Stationary 5 - RMG Anaer mid-Glucose 6 - RMG Anaer Stationary RMG - rich medium with glucose MMG - minimal medium with glucose Anaer - bacteria grown anaerobically Aero - bacteria grown aerobically Stationary - bacteria collected at the stationary phase mid-Glucose - bacteria collected at the mid-glucose-phas…	Zymomonas mobilis subsp. mobilis ZM4 = ATCC 31821 (a-proteobacteria) (GCF_003054575.1); ASM305457v1; RefSeq	N/A

### Sheet: Arkusz1
Organism
Bacillus subtilis
Bacillus subtilis
Bacillus subtilis
Bacillus subtilis
Enterococcus faecalis
Escherichia coli
Escherichia coli
Listeria monocytogenes
Streptomyces avermitilis
Streptomyces clavuligerus
Streptomyces coelicolor
Streptomyces griseus
Streptomyces lividans
Streptomyces tsukubaensis NBRC108819
Streptomyces venezuelae ATCC15439
Synechocystis sp.
Zymomonas mobilis
